# The genomics of mimicry: gene expression throughout development provides insights into convergent and divergent phenotypes in a Müllerian mimicry system

**DOI:** 10.1101/706671

**Authors:** Adam M M Stuckert, Mathieu Chouteau, Melanie McClure, Troy M LaPolice, Tyler Linderoth, Rasmus Nielsen, Kyle Summers, Matthew D MacManes

## Abstract

A common goal in evolutionary biology is to discern the mechanisms that produce the astounding diversity of morphologies seen across the tree of life. Aposematic species, those with a conspicuous phenotype coupled with some form of defense, are excellent models to understand the link between vivid color pattern variations, the natural selection shaping it, and the underlying genetic mechanisms underpinning this variation. Mimicry systems in which multiple species share the same conspicuous phenotype can provide an even better model for understanding the mechanisms of color production in aposematic species, especially if comimics have divergent evolutionary histories. Here we investigate the genetic mechanisms by which vivid color and pattern are produced in a Müllerian mimicry complex of poison frogs. We did this by first assembling a high-quality de novo genome assembly for the mimic poison frog *Ranitomeya imitator*. This assembled genome is 6.8 Gbp in size, with a contig N50 of 300 Kbp and 93% of expected tetrapod genes. We then leveraged this genome to conduct gene expression analyses throughout development of four color morphs of *R. imitator* and two color morphs from both *R. fantastica* and *R. variabilis* which *R. imitator* mimics. We identified a large number of pigmentation and patterning genes that are differentially expressed throughout development, many of them related to melanocyte development, melanin synthesis, iridophore development, and guanine synthesis. In addition, we identify the pteridine synthesis pathway (including genes such as *qdpr* and *xdh*) as a key driver of the variation in color between morphs of these species. Finally, we hypothesize that genes in the keratin family are important for producing different structural colors within these frogs.
