## SupplementalTable_2_RepeatSummaryStats for "The genomics of mimicry: gene expression throughout development provides insights into convergent and divergent phenotypes in a Müllerian mimicry system"

repeat_type	mean_length	sd	number_of_repeats	minimum_length	maximum_length
DNA	370.725899127474	257.886889487896	18796	10	1450
DNA/CMC-Chapaev-3	397.178454332553	373.864830056868	6405	24	1544
DNA/hAT-Ac	612.687884968934	786.044971742011	149038	10	8244
DNA/hAT-Charlie	301.560914967678	291.910208294921	8044	11	7335
DNA/hAT-Pegasus	583.311194262551	629.861930089214	3207	12	2908
DNA/hAT-Tag1	782.63986013986	821.4101149421	1716	10	3004
DNA/Maverick	349.111986494091	465.705200460278	1777	11	1984
DNA/PIF-Harbinger	608.369185451868	545.122942649936	24443	11	4278
DNA/PiggyBac	706.170881749829	670.235231855488	11704	18	3383
DNA/TcMar-Mariner	504.670454545455	418.140181655332	1144	10	1336
DNA/TcMar-Tc1	547.725869597952	523.4745639612	544562	10	2896
LINE/CR1	838.276226326315	1008.86181601119	127515	10	17281
LINE/Dong-R4	385.441123729827	264.182362855117	1673	24	1253
LINE/L1	1093.35021827357	1490.54627383547	403851	10	17456
LINE/L1-Tx1	1417.33252574197	1372.33246401295	1651	34	5650
LINE/L2	611.674846189409	702.410357707598	140595	10	4397
LINE/Penelope	477.824514148348	503.525470144478	69054	10	4759
LINE/Rex-Babar	630.097669256382	562.490748082583	2703	10	1796
LINE/RTE-BovB	421.461514392991	537.289120976811	6392	10	3731
LINE/RTE-X	707.255827174531	835.843061849503	3518	10	3507
Low_complexity	69.5038605335407	120.93334918813	213442	10	11810
LTR/Copia	690.447417403443	866.729466190323	4298	10	5093
LTR/DIRS	800.294889461386	1094.12193141792	83455	10	6596
LTR/ERV1	639.627910066089	874.216020321139	30111	10	7657
LTR/ERVK	472.499454684262	577.369599465548	18338	10	5326
LTR/ERVL	273.910684611584	227.173053135244	66797	10	2094
LTR/Gypsy	1349.02979507309	1619.26831250261	327873	10	19777
LTR/Ngaro	872.548738625838	829.621805763286	18353	10	6574
LTR/Pao	1254.93913390541	1385.81316915649	5011	12	7611
RC/Helitron	439.888362395754	786.386189660168	5276	25	6100
Retroposon	466.658991547654	413.044864333676	20586	10	3865
Simple_repeat	134.58932502022	397.249803929142	1953540	5	20022
SINE/tRNA-Core-L2	77.7153083700441	24.1437066048611	5448	23	163
Unknown	302.083638794134	489.932209671292	6180553	10	129546
