## SupplementalTable_3_ReadMappingData for "The genomics of mimicry: gene expression throughout development provides insights into convergent and divergent phenotypes in a Müllerian mimicry system"

Sample	Number_reads	Uniquely_mapping_reads	Mapped_to_multiple_loci	Mapped_to_too_many_loci	Unmapped_reads_too_short
H3-4	27140160	78.78%	2.99%	0.10%	17.65%
H3-7	25652728	76.82%	2.89%	0.09%	19.78%
H3-8	26085116	78.01%	3.32%	0.08%	18.20%
H4-2	27520617	77.08%	2.92%	0.11%	19.45%
H4-4	29130139	77.86%	2.57%	0.08%	19.12%
H4-7	26706294	77.71%	3.22%	0.09%	18.57%
H4-8	28123683	78.12%	2.94%	0.08%	18.48%
H5-2	11671742	79.94%	3.29%	0.12%	16.09%
R_fantastica_banded_4_M15_113_L2	24345399	73.27%	3.60%	0.01%	22.96%
R_fantastica_banded_4_M15_114_L2	14794391	72.08%	3.81%	0.01%	23.95%
R_fantastica_banded_4_M15_115_L2	21172266	72.14%	3.78%	0.01%	23.92%
R_fantastica_banded_5_M15_091_L2	14967543	73.39%	4.06%	0.02%	22.33%
R_fantastica_banded_5_M15_90_L5	19229770	67.45%	4.47%	0.02%	27.88%
R_fantastica_banded_5_M15_92_L5	21265122	65.60%	4.29%	0.02%	29.95%
R_fantastica_banded_7_M15_107_L6	11548787	69.30%	4.26%	0.02%	26.24%
R_fantastica_banded_7_M15_108_L2	20935349	73.46%	3.98%	0.01%	22.34%
R_fantastica_banded_7_M15_109_L2	20752320	74.12%	4.09%	0.02%	21.57%
R_fantastica_banded_8_M15_087_L2	26431209	72.20%	4.49%	0.01%	23.07%
R_fantastica_banded_8_M15_088_L2	39038724	71.71%	4.30%	0.02%	23.77%
R_fantastica_banded_8_M15_89_L6	18058713	70.42%	4.40%	0.02%	24.90%
R_fantastica_redheaded_1_M15_034_L7	20017863	71.45%	3.78%	0.01%	24.63%
R_fantastica_redheaded_1_M15_035_L7	17466597	70.92%	3.92%	0.01%	24.97%
R_fantastica_redheaded_1_M15_44_L5	19276089	70.51%	3.98%	0.01%	25.31%
R_fantastica_redheaded_2_M15_032_L7	18876772	71.74%	3.77%	0.01%	24.33%
R_fantastica_redheaded_2_M15_31_L6	19290793	69.13%	4.10%	0.01%	26.62%
R_fantastica_redheaded_2_M15_33_L5	18790697	66.76%	4.07%	0.02%	29.00%
R_fantastica_redheaded_4_M15_041_L2	20375252	71.64%	4.00%	0.01%	24.23%
R_fantastica_redheaded_4_M15_042_L7	21158828	71.66%	3.90%	0.01%	24.30%
R_fantastica_redheaded_4_M15_043_L7	15340246	73.41%	3.67%	0.01%	22.79%
R_fantastica_redheaded_5_M15_028_L2	18376955	71.44%	4.01%	0.01%	24.40%
R_fantastica_redheaded_5_M15_029_L2	18843776	72.79%	3.75%	0.01%	23.31%
R_fantastica_redheaded_5_M15_030_L2	22497328	73.44%	3.79%	0.01%	22.63%
R_fantastica_redheaded_7_M15_025_L7	20482778	70.56%	4.10%	0.01%	25.16%
R_fantastica_redheaded_7_M15_027_L6	16137087	68.83%	5.11%	0.02%	25.85%
R_fantastica_redheaded_7_M15_26_L6	25049366	68.05%	4.22%	0.01%	27.59%
R_fantastica_redheaded_8_M15_022_L7	19583908	67.90%	4.48%	0.01%	27.40%
R_fantastica_redheaded_8_M15_23_L6	16259801	67.48%	4.13%	0.01%	28.22%
R_fantastica_redheaded_8_M15_24_L5	21076688	65.80%	4.26%	0.01%	29.79%
R_variabilis_spotted_1_M16_143_L5	14813192	57.39%	4.52%	0.02%	37.93%
R_variabilis_spotted_1_M16_144_L7	16836661	72.33%	3.78%	0.01%	23.75%
R_variabilis_spotted_1_M16_145_L6	21217831	70.19%	3.93%	0.01%	25.73%
R_variabilis_spotted_2_M16_140_L7	23873543	71.63%	4.13%	0.01%	24.03%
R_variabilis_spotted_2_M16_141_L5	21399961	68.78%	4.73%	0.02%	26.26%
R_variabilis_spotted_2_M16_142_L6	17369347	67.43%	4.26%	0.02%	28.08%
R_variabilis_spotted_4_M16_032_L6	19003137	71.54%	4.08%	0.02%	24.17%
R_variabilis_spotted_4_M16_130_L7	19623824	73.90%	3.98%	0.01%	21.90%
R_variabilis_spotted_4_M16_131_L6	17119662	70.15%	4.19%	0.02%	25.44%
R_variabilis_spotted_5_M16_133_L7	18345912	72.18%	3.75%	0.01%	23.89%
R_variabilis_spotted_5_M16_134_L5	8989274	72.84%	4.06%	0.01%	22.84%
R_variabilis_spotted_5_M16_135_L5	16483987	71.47%	4.26%	0.02%	24.04%
R_variabilis_spotted_7_M16_136_L6	16698398	63.45%	4.41%	0.02%	31.94%
R_variabilis_spotted_7_M16_137_L6	6505984	62.44%	4.24%	0.03%	33.06%
R_variabilis_spotted_7_M16_138_L2	25922440	68.32%	4.43%	0.01%	27.07%
R_variabilis_spotted_8_M15_119_L6	17045301	69.94%	4.38%	0.02%	25.51%
R_variabilis_spotted_8_M15_120_L2	14249158	70.63%	4.15%	0.01%	25.04%
R_variabilis_spotted_8_M16_139_L7	22578760	72.75%	3.85%	0.01%	23.22%
R_variabilis_spotted_9_M15_116_L5	17832326	63.11%	4.26%	0.01%	32.46%
R_variabilis_spotted_9_M15_117_L7	16384482	70.41%	4.12%	0.02%	25.25%
R_variabilis_spotted_9_M15_118_L5	18172165	68.74%	4.13%	0.02%	26.95%
R_variabilis_striped_1_M15_142_L5	19458291	71.00%	4.02%	0.01%	24.80%
R_variabilis_striped_1_M15_143_L5	19233814	69.90%	3.83%	0.01%	26.08%
R_variabilis_striped_1_M15_144_L5	21355887	67.79%	4.66%	0.01%	27.41%
R_variabilis_striped_2_M15_093_L7	18556696	71.06%	3.70%	0.01%	25.10%
R_variabilis_striped_2_M15_141_L7	11259808	69.93%	4.63%	0.02%	25.14%
R_variabilis_striped_2_M15_166_L2	24387670	71.70%	3.89%	0.01%	24.23%
R_variabilis_striped_4_M15_110_L6	17767106	73.08%	3.91%	0.01%	22.81%
R_variabilis_striped_4_M15_111_L6	25938548	72.28%	3.81%	0.01%	23.72%
R_variabilis_striped_4_M15_81_L6	16664093	73.22%	3.93%	0.01%	22.63%
R_variabilis_striped_5_M15_77_L5	20392694	70.26%	3.83%	0.01%	25.74%
R_variabilis_striped_5_M15_85_L5	14197888	70.83%	4.09%	0.02%	24.87%
R_variabilis_striped_5_M15_86_L2	23044350	72.36%	4.06%	0.01%	23.37%
R_variabilis_striped_7_M15_082_L7	22741776	70.76%	4.00%	0.01%	25.04%
R_variabilis_striped_7_M15_083_L2	14870659	70.80%	3.91%	0.02%	25.00%
R_variabilis_striped_7_M15_084_L6	25280908	71.44%	4.06%	0.02%	24.24%
R_variabilis_striped_8_M15_078_L7	20354123	70.74%	3.84%	0.01%	25.21%
R_variabilis_striped_8_M15_79_L5	14224005	62.12%	4.74%	0.02%	32.91%
R_variabilis_striped_8_M15_80_L5	17028925	65.27%	4.49%	0.02%	30.00%
S1-2	28494382	78.08%	2.55%	0.09%	18.89%
S1-4	25852312	77.32%	3.01%	0.11%	19.08%
S1-7	26056743	77.52%	2.97%	0.10%	18.99%
S1-8	25808785	78.74%	2.57%	0.07%	18.32%
S2-2	26503445	77.34%	2.86%	0.11%	19.25%
S2-4	27066116	78.24%	2.85%	0.10%	18.38%
S2-7	27961420	77.83%	3.13%	0.10%	18.50%
S2-8	23953483	76.11%	3.31%	0.08%	20.12%
S3-2	13538258	78.61%	4.35%	0.11%	16.37%
S3-8	23787633	78.55%	2.62%	0.08%	18.43%
S5-4	24485745	79.48%	4.44%	0.13%	15.43%
S5-7	16331929	80.39%	3.50%	0.13%	15.22%
T1-4	26901076	77.50%	2.97%	0.10%	19.00%
T1-7	27411417	77.40%	3.20%	0.10%	18.89%
T2-2	24038303	78.23%	2.59%	0.09%	18.74%
T2-4	28285396	78.78%	2.78%	0.09%	17.96%
T2-7	10915636	80.03%	4.17%	0.11%	15.05%
T3-2	24601511	78.24%	2.85%	0.10%	18.41%
T3-4	27458404	78.89%	2.53%	0.08%	18.14%
T3-7	25573459	77.22%	3.22%	0.11%	18.99%
T4-2a	11560525	79.27%	3.16%	0.11%	16.87%
T4-2b	9941606	78.92%	3.72%	0.13%	16.57%
T4-4	12684485	79.46%	3.82%	0.13%	15.84%
T4-7	60071590	79.61%	3.49%	0.13%	16.12%
T4-8	12048009	79.89%	3.61%	0.12%	15.78%
V2-4	28009266	78.49%	2.62%	0.08%	18.48%
V2-7	29340092	77.69%	3.29%	0.10%	18.47%
V2-8	25762949	77.21%	2.96%	0.08%	19.38%
V4-8	25920100	77.95%	3.00%	0.09%	18.55%
V5-4	28921268	78.60%	2.73%	0.08%	18.21%
V5-7	25411667	78.21%	3.37%	0.08%	17.95%
V5-8	25365716	78.38%	3.07%	0.09%	18.05%
V6-2	14433811	76.82%	3.70%	0.13%	18.26%
V6-4	28564897	77.56%	3.21%	0.09%	18.72%
V6-7	12564299	79.97%	3.93%	0.12%	15.33%
V8-2a	13822111	76.21%	3.96%	0.14%	18.75%
V8-2b	21314723	76.68%	3.67%	0.13%	18.80%
