## SupplementalTable_4_AllDEColorGenes_alpha0.01 for "The genomics of mimicry: gene expression throughout development provides insights into convergent and divergent phenotypes in a Müllerian mimicry system"

Gene	imitator_morphs	fantastica_morphs	variabilis_morphs	imitator_stages	fantastica_stages	variabilis_stages
abcg2			X		X	X
acpp		X			X
ada					X	X
adam17				X
adrb2				X	X	X
adsl				X		X
ak1				X	X
akr1c1		X		X	X	X
aldh1a1			X		X
aldh1a2				X	X	X
aldh3b1		X		X
anxa1			X	X	X	X
arf6				X		X
arl6					X
atic		X
atp12a				X	X	X
atp6v0c					X	X
bbs1	X
bbs7	X
bcl2				X
bco1					X
bmpr1b				X	X	X
camk2g					X
casp3			X		X	X
cdh2-a					X
cited1			X	X	X	X
crabp2	X		X
ctnnb1				X	X	X
ctr9	X					X
ctss	X		X		X
dct				X	X	X
dgat2						X
dhrs3				X		X
dock7		X		X
dst		X	X	X	X
ebna1bp2				X
eda			X		X
edar		X	X	X	X	X
edaradd	X		X		X	X
edn3				X	X
egfr	X				X
en1-b				X
ep300		X		X
erbb3		X	X		X	X
fgfr2				X	X	X
fh						X
fhl2					X
foxn1					X	X
frem2		X			X
fzd8				X	X	X
gapdh					X
gart	X				X
gas1				X	X	X
gata1-b					X
gata3				X
gchfr	X		X		X
gfpt1		X
ghr		X
gja5					X
gna11				X	X
gne		X
gnpat						X
gpc3						X
gpr161	X
hdac1			X
herc2	X					X
hps3	X				X	X
hps4	X
hps5		X		X	X
ift27	X
ihh				X
ikbkg			X
impdh2				X		X
inpp5e	X
ippk	X
irf4	X				X
itk					X
kit		X			X	X
kitlg		X	X	X	X
krt1		X		X	X	X
krt2		X	X	X	X	X
krt75						X
l1cam					X
lef1			X	X	X	X
lmx1a				X
lpl		X			X
lrat				X
mab21l2		X		X	X
map2k1			X	X	X	X
mbtps1						X
mc1r				X
mc5r				X
mcoln3					X	X
med1		X
meox1				X
mitf					X	X
mlana				X	X
mlph		X			X
mpzl3	X					X
mreg		X				X
mvd	X			X	X	X
myo5a		X
myo7a		X		X	X	X
notch1				X		X
notch2					X
nras				X	X
oat				X	X	X
oca2				X	X
ovol1		X		X	X	X
pabpc1			X			X
pabpc1-a	X
pabpc1-b			X			X
pah		X		X	X
paics	X			X
pax3		X		X	X
pax3-a		X		X	X
pax7		X
pck2				X	X	X
pdgfb		X		X	X	X
pdpk1	X			X		X
pfas						X
pfkp				X	X	X
pgm2		X
phactr4-b				X
pitx3				X
pkc-3		X
pmel				X
pnp				X
polh		X
ppat			X		X	X
prpsap1					X
psat1		X
psen1				X
psph						X
pts			X	X	X
qdpr	X	X		X	X	X
rab1a	X
rab27a			X		X	X
rab27b		X	X			X
rab7a		X
rabggta	X					X
raf1				X
rb1	X		X			X
rbp1						X
rdh10					X
rdh16			X		X
rdh5					X
rdh7					X
recql4	X
retsat					X	X
rpia	X
rpl24				X	X
rps19			X	X	X
rps20				X	X
scarb2					X
sema3c	X			X	X
sema4a					X
sf3b1			X
sfxn1	X
shmt2		X		X	X	X
si:dkey-222f2.8				X
sla	X					X
slc24a5		X		X
slc2a9					X
snai2				X	X
sox10			X	X	X	X
sox18				X	X	X
sox9			X	X	X	X
srm		X
sufu	X
sulf1		X		X	X
tfap2a				X	X
tfec				X
timp3				X
traf6	X
trpm1		X			X
trpm7				X		X
tshr	X
tspan36	X	X		X	X	X
ttc39b			X	X	X	X
ttc8	X
tubb				X	X	X
tyr				X	X	X
tyrp1				X		X
v-fms				X
vps18	X				X
vps39		X
xdh	X			X	X
zic2-a					X
