## SupplementalTable_7_WGCNA_GO_species_results for "The genomics of mimicry: gene expression throughout development provides insights into convergent and divergent phenotypes in a Müllerian mimicry system"

### Sheet: Sheet1
Module	GO term	Description	q value	Enrichment
Cyan	GO:0000981	DNA-binding transcription factor activity, RNA polymerase II-specific	3.66e-06	2.58
	GO:0003700	DNA-binding transcription factor activity	4.54e-06	2.44
	GO:0005201	extracellular matrix structural constituent	0.000214	5.53
	GO:0004888	transmembrane signaling receptor activity	0.000182	2.05
	GO:0000977	RNA polymerase II regulatory region sequence-specific DNA binding	0.000156	2.44
	GO:0001012	RNA polymerase II regulatory region DNA binding	0.00013	2.44
	GO:0000978	RNA polymerase II proximal promoter sequence-specific DNA binding	0.000178	2.72
	GO:0001228	DNA-binding transcription activator activity, RNA polymerase II-specific	0.000205	3.15
	GO:0000987	proximal promoter sequence-specific DNA binding	0.000312	2.63
	GO:0044212	transcription regulatory region DNA binding	0.000513	2.22
	GO:0001067	regulatory region nucleic acid binding	0.000491	2.22
	GO:0038023	signaling receptor activity	0.000456	1.88
	GO:0000976	transcription regulatory region sequence-specific DNA binding	0.000741	2.19
	GO:0060089	molecular transducer activity	0.000774	1.83
	GO:0043565	sequence-specific DNA binding	0.000933	2.07
	GO:0004222	metalloendopeptidase activity	0.00114	3.59
	GO:0140110	transcription regulator activity	0.00136	1.89
	GO:1990837	sequence-specific double-stranded DNA binding	0.0021	2.1
	GO:0030280	structural constituent of epidermis	0.00247	28.57
	GO:0008201	heparin binding	0.00567	2.92
	GO:0005518	collagen binding	0.00707	4.19
	GO:0019838	growth factor binding	0.0081	3.15
	GO:0019199	transmembrane receptor protein kinase activity	0.00954	3.08
	GO:0008237	metallopeptidase activity	0.00947	2.64
	GO:0098772	molecular function regulator	0.00977	1.4
	GO:0003690	double-stranded DNA binding	0.0121	1.93
	GO:0048407	platelet-derived growth factor binding	0.0146	8.88
	GO:0005198	structural molecule activity	0.0178	2.47
	GO:0005102	signaling receptor binding	0.0239	1.42
	GO:1901681	sulfur compound binding	0.0383	2.21
	GO:0072320	volume-sensitive chloride channel activity	0.0442	18.04
	GO:0005539	glycosaminoglycan binding	0.0431	2.37
	GO:0016176	superoxide-generating NADPH oxidase activator activity	0.0444	30
	GO:0030760	pyridine N-methyltransferase activity	0.047	2624.75
	GO:0008112	nicotinamide N-methyltransferase activity	0.0456	2624.75
	GO:0038085	vascular endothelial growth factor binding	0.0517	16.28
	GO:0046966	thyroid hormone receptor binding	0.0587	4.33
	GO:0005509	calcium ion binding	0.0618	1.64
	GO:0043236	laminin binding	0.0661	31.5
	GO:0042922	neuromedin U receptor binding	0.0699	1499.86
	GO:0031840	type 2 neuromedin U receptor binding	0.0682	1499.86
	GO:0031839	type 1 neuromedin U receptor binding	0.0665	1499.86
	GO:0005025	transforming growth factor beta receptor activity, type I	0.0698	9.26
	GO:0004790	thioether S-methyltransferase activity	0.0726	1312.38
	GO:0030748	amine N-methyltransferase activity	0.071	1312.38
	GO:0102707	S-adenosyl-L-methionine:beta-alanine N-methyltransferase activity	0.0694	1312.38
	GO:0030020	extracellular matrix structural constituent conferring tensile strength	0.0739	7.59
	GO:0030545	receptor regulator activity	0.0769	1.83
	GO:0046332	SMAD binding	0.0849	2.69
Gray	GO:0019899	enzyme binding	0.00191	1.4
	GO:0051020	GTPase binding	0.00118	1.85
	GO:0045296	cadherin binding	0.00122	2.7
	GO:0004842	ubiquitin-protein transferase activity	0.00544	2.3
	GO:0016740	transferase activity	0.0103	1.4
	GO:0019787	ubiquitin-like protein transferase activity	0.011	2.19
	GO:0031267	small GTPase binding	0.0177	1.88
	GO:0003779	actin binding	0.0177	1.99
	GO:0050839	cell adhesion molecule binding	0.018	2.16
	GO:0017016	Ras GTPase binding	0.0431	1.83
	GO:0140096	catalytic activity, acting on a protein	0.0709	1.36
	GO:0032813	tumor necrosis factor receptor superfamily binding	0.0652	7.7
	GO:0043997	histone acetyltransferase activity (H4-K12 specific)	0.0921	3499.67
	GO:0106078	histone succinyltransferase activity	0.0855	3499.67
	GO:0106075	peptide N-succinyltransferase activity	0.0798	3499.67
	GO:0005543	phospholipid binding	0.0846	1.89
	GO:0003725	double-stranded RNA binding	0.119	5.12
	GO:0019900	kinase binding	0.113	1.68
	GO:0019901	protein kinase binding	0.109	1.73
	GO:0019903	protein phosphatase binding	0.104	19.28
	GO:0005515	protein binding	0.104	1.1
	GO:0030695	GTPase regulator activity	0.106	1.85
	GO:0008134	transcription factor binding	0.112	7.7
	GO:0016301	kinase activity	0.116	1.58
	GO:0010484	H3 histone acetyltransferase activity	0.141	22.5
	GO:0004674	protein serine/threonine kinase activity	0.142	1.75
	GO:0010485	H4 histone acetyltransferase activity	0.147	97.21
Gray_60	GO:0003735	structural constituent of ribosome	2.02e-05	3.2
	GO:0045296	cadherin binding	0.0342	2.04
	GO:0004586	ornithine decarboxylase activity	0.0821	129.62
	GO:0033781	cholesterol 24-hydroxylase activity	0.0998	10499
	GO:0008307	structural constituent of muscle	0.246	4.59
	GO:0005198	structural molecule activity	0.207	1.62
	GO:0070061	fructose binding	0.267	10.47
	GO:0005243	gap junction channel activity	0.289	32.4
	GO:0005516	calmodulin binding	0.277	2.26
	GO:0015267	channel activity	0.322	4.69
	GO:0022803	passive transmembrane transporter activity	0.299	4.67
	GO:0005525	GTP binding	0.312	1.78
	GO:0047730	carnosine synthase activity	0.307	1049.9
	GO:0102102	homocarnosine synthase activity	0.285	1049.9
Green	GO:0003735	structural constituent of ribosome	7.09e-50	6.83
	GO:0003723	RNA binding	6.36e-31	2.18
	GO:0008137	NADH dehydrogenase (ubiquinone) activity	2.15e-18	14
	GO:0050136	NADH dehydrogenase (quinone) activity	1.61e-18	14
	GO:0003954	NADH dehydrogenase activity	1.29e-18	14
	GO:0016655	oxidoreductase activity, acting on NAD(P)H, quinone or similar compound as acceptor	9.53e-14	9.78
	GO:0019843	rRNA binding	5.09e-13	6.29
	GO:0004298	threonine-type endopeptidase activity	3.14e-12	35.35
	GO:0070003	threonine-type peptidase activity	2.79e-12	35.35
	GO:0016491	oxidoreductase activity	4.7e-11	2.37
	GO:0016651	oxidoreductase activity, acting on NAD(P)H	2.57e-10	6.52
	GO:0009055	electron transfer activity	5.61e-10	6.67
	GO:0005198	structural molecule activity	9.37e-10	2.14
	GO:0003676	nucleic acid binding	2.56e-09	1.41
	GO:1990446	U1 snRNP binding	6.06e-05	26.38
	GO:0004129	cytochrome-c oxidase activity	0.000135	13.61
	GO:0016676	oxidoreductase activity, acting on a heme group of donors, oxygen as acceptor	0.000127	13.61
	GO:0015002	heme-copper terminal oxidase activity	0.00012	13.61
	GO:0016853	isomerase activity	0.000224	2.88
	GO:0016681	oxidoreductase activity, acting on diphenols and related substances as donors, cytochrome as acceptor	0.000283	24.04
	GO:0008121	ubiquinol-cytochrome-c reductase activity	0.000269	24.04
	GO:0016675	oxidoreductase activity, acting on a heme group of donors	0.000266	12.37
	GO:0070990	snRNP binding	0.000354	21.98
	GO:0016679	oxidoreductase activity, acting on diphenols and related substances as donors	0.000701	20.6
	GO:0003824	catalytic activity	0.00106	1.2
	GO:0003755	peptidyl-prolyl cis-trans isomerase activity	0.00173	4.91
	GO:0016859	cis-trans isomerase activity	0.00402	4.57
	GO:1901363	heterocyclic compound binding	0.00401	1.19
	GO:0017069	snRNA binding	0.00433	6.74
	GO:0070181	small ribosomal subunit rRNA binding	0.00486	11.87
	GO:0051082	unfolded protein binding	0.00476	3.28
	GO:0019784	NEDD8-specific protease activity	0.00621	11.23
	GO:0043021	ribonucleoprotein complex binding	0.00915	2.85
	GO:0097159	organic cyclic compound binding	0.00971	1.18
	GO:0048027	mRNA 5'-UTR binding	0.0126	6.16
	GO:0071208	histone pre-mRNA DCP binding	0.0123	26.38
	GO:0003729	mRNA binding	0.0125	2.16
	GO:0070180	large ribosomal subunit rRNA binding	0.0171	11.64
	GO:0050897	cobalt ion binding	0.0175	22.82
	GO:0016860	intramolecular oxidoreductase activity	0.0237	3.81
	GO:0003697	single-stranded DNA binding	0.0254	2.57
	GO:0097602	cullin family protein binding	0.0255	11.95
	GO:0016829	lyase activity	0.0285	2.28
	GO:0140098	catalytic activity, acting on RNA	0.0284	2.21
	GO:0034603	pyruvate dehydrogenase [NAD(P)+] activity	0.0374	24.42
	GO:0034604	pyruvate dehydrogenase (NAD+) activity	0.0366	24.42
	GO:0004738	pyruvate dehydrogenase activity	0.0358	24.42
	GO:0031386	protein tag	0.0638	19.75
	GO:0016830	carbon-carbon lyase activity	0.0698	3.37
GreenYellow	GO:0008569	ATP-dependent microtubule motor activity, minus-end-directed	1.97e-09	69.13
	GO:0045505	dynein intermediate chain binding	4.37e-09	30.99
	GO:0003777	microtubule motor activity	1.5e-08	19.44
	GO:0051959	dynein light intermediate chain binding	4.07e-08	45.08
	GO:0003774	motor activity	4.88e-08	7.17
	GO:1990939	ATP-dependent microtubule motor activity	4.64e-07	33.45
	GO:0008092	cytoskeletal protein binding	6.11e-06	1.87
	GO:0016491	oxidoreductase activity	9.77e-06	1.88
	GO:0003779	actin binding	9.63e-06	2.1
	GO:0008307	structural constituent of muscle	3.68e-05	4.84
	GO:0004550	nucleoside diphosphate kinase activity	4.46e-05	19.56
	GO:0045504	dynein heavy chain binding	5.2e-05	29.37
	GO:0019205	nucleobase-containing compound kinase activity	0.00207	10.02
	GO:0005509	calcium ion binding	0.00203	2.15
	GO:0016776	phosphotransferase activity, phosphate group as acceptor	0.00234	9.69
	GO:0031432	titin binding	0.00231	8.35
	GO:0048037	cofactor binding	0.00334	1.83
	GO:0045503	dynein light chain binding	0.0131	25.45
	GO:0004017	adenylate kinase activity	0.016	20.76
	GO:0050662	coenzyme binding	0.0198	1.96
	GO:0050145	nucleoside monophosphate kinase activity	0.0233	5.91
	GO:0051015	actin filament binding	0.0307	2.43
	GO:0005516	calmodulin binding	0.0373	2.57
	GO:0042623	ATPase activity, coupled	0.0374	12.69
	GO:0016627	oxidoreductase activity, acting on the CH-CH group of donors	0.0367	3.25
	GO:0016628	oxidoreductase activity, acting on the CH-CH group of donors, NAD or NADP as acceptor	0.0363	4.33
	GO:0004127	cytidylate kinase activity	0.0375	20
	GO:0005219	ryanodine-sensitive calcium-release channel activity	0.0475	18.26
	GO:0004867	serine-type endopeptidase inhibitor activity	0.056	3.45
	GO:0008028	monocarboxylic acid transmembrane transporter activity	0.0586	4.34
	GO:0016209	antioxidant activity	0.0619	5.02
	GO:0048029	monosaccharide binding	0.0651	3.03
	GO:0042910	xenobiotic transmembrane transporter activity	0.0632	9.25
	GO:0070735	protein-glycine ligase activity	0.0704	1749.83
	GO:0070736	protein-glycine ligase activity, initiating	0.0684	1749.83
	GO:0015631	tubulin binding	0.0673	4.01
	GO:0005536	glucose binding	0.0665	8.02
	GO:0003785	actin monomer binding	0.0812	6.6
	GO:0019865	immunoglobulin binding	0.0867	8.96
	GO:0004459	L-lactate dehydrogenase activity	0.0861	47.08
	GO:0016791	phosphatase activity	0.0862	2.2
	GO:0017111	nucleoside-triphosphatase activity	0.0873	5.95
	GO:0016887	ATPase activity	0.0952	9.22
LightCyan	GO:0003779	actin binding	0.000392	2.3
	GO:0008307	structural constituent of muscle	0.0123	4.99
	GO:0008569	ATP-dependent microtubule motor activity, minus-end-directed	0.00987	6.64
	GO:0030020	extracellular matrix structural constituent conferring tensile strength	0.00834	12.88
	GO:0008092	cytoskeletal protein binding	0.00729	1.68
	GO:0003774	motor activity	0.0174	2.69
	GO:0099602	neurotransmitter receptor regulator activity	0.019	52.5
	GO:0030548	acetylcholine receptor regulator activity	0.0166	52.5
	GO:0005198	structural molecule activity	0.0153	1.67
	GO:0005161	platelet-derived growth factor receptor binding	0.0227	374.96
	GO:0051959	dynein light intermediate chain binding	0.0217	7.08
	GO:0050145	nucleoside monophosphate kinase activity	0.021	6.54
	GO:0003785	actin monomer binding	0.023	10.34
	GO:0005516	calmodulin binding	0.0365	2.18
	GO:0004550	nucleoside diphosphate kinase activity	0.0372	6.6
	GO:0019864	IgG binding	0.0499	5249.5
	GO:0043168	anion binding	0.0619	1.34
	GO:0022850	serotonin-gated cation-selective channel activity	0.0594	26.34
	GO:0045505	dynein intermediate chain binding	0.0787	6.47
	GO:0005201	extracellular matrix structural constituent	0.0753	2.85
	GO:0030550	acetylcholine receptor inhibitor activity	0.0779	69.99
	GO:0019205	nucleobase-containing compound kinase activity	0.0785	4.22
	GO:0016776	phosphotransferase activity, phosphate group as acceptor	0.105	4.08
	GO:0000146	microfilament motor activity	0.102	4.47
	GO:0051015	actin filament binding	0.105	2.25
	GO:0015225	biotin transmembrane transporter activity	0.107	1499.86
	GO:0016209	antioxidant activity	0.109	16.55
	GO:0005509	calcium ion binding	0.107	1.72
	GO:0004721	phosphoprotein phosphatase activity	0.108	3.37
	GO:0004800	thyroxine 5'-deiodinase activity	0.106	1312.38
Magenta	GO:0019838	growth factor binding	6.07e-05	5.94
	GO:0050431	transforming growth factor beta binding	9.58e-05	24.9
	GO:0019899	enzyme binding	0.000147	1.42
	GO:0017016	Ras GTPase binding	0.000128	2.09
	GO:0031267	small GTPase binding	0.000146	2.05
	GO:0019199	transmembrane receptor protein kinase activity	0.000162	5.95
	GO:0005096	GTPase activator activity	0.000145	2.94
	GO:0051020	GTPase binding	0.000374	1.87
	GO:0005085	guanyl-nucleotide exchange factor activity	0.000906	2.32
	GO:0030695	GTPase regulator activity	0.00206	2.59
	GO:0005088	Ras guanyl-nucleotide exchange factor activity	0.00386	2.75
	GO:0019955	cytokine binding	0.0041	3.48
	GO:0060589	nucleoside-triphosphatase regulator activity	0.00684	2.38
	GO:0043167	ion binding	0.00851	1.19
	GO:0046872	metal ion binding	0.00936	1.25
	GO:0005201	extracellular matrix structural constituent	0.0128	2.45
	GO:0017048	Rho GTPase binding	0.013	2.5
	GO:0004714	transmembrane receptor protein tyrosine kinase activity	0.0128	5.79
	GO:0005089	Rho guanyl-nucleotide exchange factor activity	0.0124	3.5
	GO:0043169	cation binding	0.0145	1.24
	GO:0017154	semaphorin receptor activity	0.0145	7.07
	GO:0035091	phosphatidylinositol binding	0.0228	10.32
	GO:0016773	phosphotransferase activity, alcohol group as acceptor	0.025	1.65
	GO:0016301	kinase activity	0.024	1.63
	GO:0005024	transforming growth factor beta-activated receptor activity	0.0237	7.86
	GO:0004672	protein kinase activity	0.0305	1.73
	GO:1901981	phosphatidylinositol phosphate binding	0.0503	13.71
	GO:0140096	catalytic activity, acting on a protein	0.0514	1.35
	GO:0004675	transmembrane receptor protein serine/threonine kinase activity	0.0686	5.73
	GO:0030215	semaphorin receptor binding	0.0756	5.5
	GO:0048185	activin binding	0.0885	13.56
	GO:0008047	enzyme activator activity	0.0925	1.92
	GO:0032794	GTPase activating protein binding	0.0917	8.3
	GO:0005102	signaling receptor binding	0.0968	1.39
	GO:0016772	transferase activity, transferring phosphorus-containing groups	0.0994	1.5
	GO:0016740	transferase activity	0.0975	1.37
Pink	GO:0003735	structural constituent of ribosome	1.42e-10	3.67
	GO:0003723	RNA binding	0.000149	1.52
	GO:0016655	oxidoreductase activity, acting on NAD(P)H, quinone or similar compound as acceptor	0.0138	5.27
	GO:0008137	NADH dehydrogenase (ubiquinone) activity	0.0289	6.51
	GO:0050136	NADH dehydrogenase (quinone) activity	0.0231	6.51
	GO:0003954	NADH dehydrogenase activity	0.0193	6.51
	GO:0019843	rRNA binding	0.0214	3.55
	GO:0016491	oxidoreductase activity	0.034	1.75
	GO:0008852	exodeoxyribonuclease I activity	0.0444	10499
	GO:0098519	nucleotide phosphatase activity, acting on free nucleotides	0.0608	169.34
	GO:0003824	catalytic activity	0.0805	1.22
	GO:0004540	ribonuclease activity	0.0768	50.48
	GO:0019784	NEDD8-specific protease activity	0.0988	12.99
	GO:0036009	protein-glutamine N-methyltransferase activity	0.143	2099.8
	GO:0004518	nuclease activity	0.179	27.15
	GO:0019781	NEDD8 activating enzyme activity	0.175	1499.86
	GO:1901641	ITP binding	0.188	1312.38
	GO:1901640	XTP binding	0.177	1312.38
	GO:0009055	electron transfer activity	0.208	3.86
Purple	GO:0016491	oxidoreductase activity	8.69e-16	2.54
	GO:0048037	cofactor binding	6.41e-12	2.64
	GO:0003824	catalytic activity	4.2e-10	1.44
	GO:0050662	coenzyme binding	2.16e-09	2.82
	GO:0016829	lyase activity	1.3e-08	3.76
	GO:0016616	oxidoreductase activity, acting on the CH-OH group of donors, NAD or NADP as acceptor	1.18e-06	3.78
	GO:0016614	oxidoreductase activity, acting on CH-OH group of donors	1.82e-06	3.61
	GO:0008307	structural constituent of muscle	1.77e-06	7.38
	GO:0030170	pyridoxal phosphate binding	1.68e-06	5.33
	GO:0070279	vitamin B6 binding	1.52e-06	5.33
	GO:0005215	transporter activity	5.29e-06	1.7
	GO:0046914	transition metal ion binding	5.88e-06	2.53
	GO:0016830	carbon-carbon lyase activity	6.26e-06	7.33
	GO:0019842	vitamin binding	9.31e-06	3.43
	GO:0008238	exopeptidase activity	9.45e-06	13.77
	GO:0003779	actin binding	1.05e-05	2.25
	GO:0008237	metallopeptidase activity	1.06e-05	9.96
	GO:0031432	titin binding	2.04e-05	10.93
	GO:0008235	metalloexopeptidase activity	2.08e-05	18.82
	GO:0022857	transmembrane transporter activity	3.39e-05	1.68
	GO:0016831	carboxy-lyase activity	8.32e-05	7.81
	GO:0016863	intramolecular oxidoreductase activity, transposing C=C bonds	0.000123	17.86
	GO:0005506	iron ion binding	0.000172	4.23
	GO:0031406	carboxylic acid binding	0.000268	7.18
	GO:0043177	organic acid binding	0.00028	7.13
	GO:0005504	fatty acid binding	0.000499	5.76
	GO:0033764	steroid dehydrogenase activity, acting on the CH-OH group of donors, NAD or NADP as acceptor	0.000492	19.35
	GO:0004180	carboxypeptidase activity	0.000739	19.35
	GO:0008509	anion transmembrane transporter activity	0.000821	2.06
	GO:0016841	ammonia-lyase activity	0.00102	13.87
	GO:0008514	organic anion transmembrane transporter activity	0.00112	2.29
	GO:0070061	fructose binding	0.00113	13.31
	GO:0015075	ion transmembrane transporter activity	0.00111	1.65
	GO:0005342	organic acid transmembrane transporter activity	0.00122	3.13
	GO:0046943	carboxylic acid transmembrane transporter activity	0.00119	3.13
	GO:0016229	steroid dehydrogenase activity	0.00116	16.26
	GO:0016805	dipeptidase activity	0.00114	41.05
	GO:0008270	zinc ion binding	0.0012	4.15
	GO:0015318	inorganic molecular entity transmembrane transporter activity	0.00121	1.87
	GO:0061135	endopeptidase regulator activity	0.00192	4.65
	GO:0036094	small molecule binding	0.00195	1.32
	GO:0016627	oxidoreductase activity, acting on the CH-CH group of donors	0.00193	3.71
	GO:0004177	aminopeptidase activity	0.00215	14.82
	GO:0008241	peptidyl-dipeptidase activity	0.00212	209.98
	GO:0070573	metallodipeptidase activity	0.00207	209.98
	GO:0015370	solute:sodium symporter activity	0.0021	15.35
	GO:0016705	oxidoreductase activity, acting on paired donors, with incorporation or reduction of molecular oxygen	0.00236	4.57
	GO:0004867	serine-type endopeptidase inhibitor activity	0.00251	7.14
	GO:0000099	sulfur amino acid transmembrane transporter activity	0.0025	63.63
	GO:0016701	oxidoreductase activity, acting on single donors with incorporation of molecular oxygen	0.00267	9.37
	GO:0015125	bile acid transmembrane transporter activity	0.00288	10.19
	GO:0120020	intermembrane cholesterol transfer activity	0.00292	31.25
	GO:0017127	cholesterol transporter activity	0.00287	31.25
	GO:0004866	endopeptidase inhibitor activity	0.0033	4.63
	GO:1901618	organic hydroxy compound transmembrane transporter activity	0.00332	7.72
	GO:0008028	monocarboxylic acid transmembrane transporter activity	0.0035	5
	GO:0120015	intermembrane sterol transfer activity	0.00354	29.16
	GO:0009055	electron transfer activity	0.00431	4.09
	GO:0030414	peptidase inhibitor activity	0.00524	4.42
	GO:0016717	oxidoreductase activity, acting on paired donors, with oxidation of a pair of donors resulting in the reduction of molecular oxygen to two molecules of water	0.00528	29.49
	GO:0016215	acyl-CoA desaturase activity	0.0052	29.49
	GO:1901682	sulfur compound transmembrane transporter activity	0.00519	17.1
	GO:0046906	tetrapyrrole binding	0.00519	2.71
	GO:0020037	heme binding	0.00589	2.74
	GO:0016615	malate dehydrogenase activity	0.00604	15.85
	GO:0070011	peptidase activity, acting on L-amino acid peptides	0.00714	4.13
	GO:0015081	sodium ion transmembrane transporter activity	0.00715	9.3
	GO:0120013	intermembrane lipid transfer activity	0.00709	24.3
	GO:0048029	monosaccharide binding	0.00704	5.33
	GO:0033218	amide binding	0.0076	4.35
	GO:0016213	linoleoyl-CoA desaturase activity	0.00765	87.49
	GO:0004611	phosphoenolpyruvate carboxykinase activity	0.00792	85.36
	GO:0004613	phosphoenolpyruvate carboxykinase (GTP) activity	0.00782	85.36
	GO:0008233	peptidase activity	0.00827	4
	GO:0015294	solute:cation symporter activity	0.00819	11.2
	GO:0016628	oxidoreductase activity, acting on the CH-CH group of donors, NAD or NADP as acceptor	0.00846	7.54
	GO:0047750	cholestenol delta-isomerase activity	0.00854	79.54
	GO:1901681	sulfur compound binding	0.00854	3.12
	GO:0101020	estrogen 16-alpha-hydroxylase activity	0.0114	20.79
	GO:0033293	monocarboxylic acid binding	0.0116	3.41
	GO:0005319	lipid transporter activity	0.0123	4.63
	GO:0051015	actin filament binding	0.0125	2.25
	GO:0016702	oxidoreductase activity, acting on single donors with incorporation of molecular oxygen, incorporation of two atoms of oxygen	0.0131	8.47
	GO:0061134	peptidase regulator activity	0.0134	3.7
	GO:0000062	fatty-acyl-CoA binding	0.0141	10.87
	GO:0019825	oxygen binding	0.0147	5.22
	GO:0032036	myosin heavy chain binding	0.0146	9.5
	GO:0022804	active transmembrane transporter activity	0.0156	5.27
	GO:0004303	estradiol 17-beta-dehydrogenase activity	0.0156	30.4
	GO:0051393	alpha-actinin binding	0.0164	4.65
	GO:0015212	cytidine transmembrane transporter activity	0.0175	2624.75
	GO:0042805	actinin binding	0.0174	4.83
	GO:0016810	hydrolase activity, acting on carbon-nitrogen (but not peptide) bonds	0.0203	4.28
	GO:0015248	sterol transporter activity	0.0205	17.5
	GO:0008453	alanine-glyoxylate transaminase activity	0.0212	58.33
	GO:0015077	monovalent inorganic cation transmembrane transporter activity	0.0216	2.18
	GO:0005219	ryanodine-sensitive calcium-release channel activity	0.0221	15.53
	GO:0070095	fructose-6-phosphate binding	0.0227	15.35
	GO:0003872	6-phosphofructokinase activity	0.0225	15.35
	GO:0016769	transferase activity, transferring nitrogenous groups	0.0227	5.61
	GO:0000146	microfilament motor activity	0.0226	3.97
	GO:0008092	cytoskeletal protein binding	0.0232	1.48
	GO:0016801	hydrolase activity, acting on ether bonds	0.026	7.1
	GO:0016803	ether hydrolase activity	0.0258	7.1
	GO:0004497	monooxygenase activity	0.0259	4.95
	GO:0070330	aromatase activity	0.0277	7.34
	GO:0016709	oxidoreductase activity, acting on paired donors, with incorporation or reduction of molecular oxygen, NAD(P)H as one donor, and incorporation of one atom of oxygen	0.028	7.55
	GO:0015926	glucosidase activity	0.0289	7.98
	GO:0015291	secondary active transmembrane transporter activity	0.0293	5.97
	GO:0004459	L-lactate dehydrogenase activity	0.0303	48.38
	GO:0004305	ethanolamine kinase activity	0.032	45.85
	GO:1901567	fatty acid derivative binding	0.032	8.95
	GO:0016208	AMP binding	0.0329	5.92
	GO:0015293	symporter activity	0.033	8.13
	GO:0016787	hydrolase activity	0.0341	1.44
	GO:0008948	oxaloacetate decarboxylase activity	0.034	41.83
	GO:0005343	organic acid:sodium symporter activity	0.0343	7
Salmon	GO:0005201	extracellular matrix structural constituent	6.16e-12	4.49
	GO:0140110	transcription regulator activity	2.97e-06	2.18
	GO:0030020	extracellular matrix structural constituent conferring tensile strength	7.18e-06	6.37
	GO:0003700	DNA-binding transcription factor activity	1.93e-05	2.38
	GO:0000981	DNA-binding transcription factor activity, RNA polymerase II-specific	8.99e-05	2.38
	GO:0048407	platelet-derived growth factor binding	0.000284	10.47
	GO:0000977	RNA polymerase II regulatory region sequence-specific DNA binding	0.00177	2.06
	GO:0001012	RNA polymerase II regulatory region DNA binding	0.00155	2.06
	GO:0005518	collagen binding	0.00188	5.55
	GO:0019838	growth factor binding	0.00197	3.01
	GO:0008046	axon guidance receptor activity	0.00187	12.76
	GO:0004222	metalloendopeptidase activity	0.00202	11.36
	GO:0038085	vascular endothelial growth factor binding	0.00237	63.63
	GO:0043565	sequence-specific DNA binding	0.0025	2
	GO:0004714	transmembrane receptor protein tyrosine kinase activity	0.00258	7.16
	GO:0019199	transmembrane receptor protein kinase activity	0.00313	5.62
	GO:0003677	DNA binding	0.00343	1.59
	GO:0000978	RNA polymerase II proximal promoter sequence-specific DNA binding	0.00326	2.15
	GO:0000976	transcription regulatory region sequence-specific DNA binding	0.00668	1.87
	GO:0000987	proximal promoter sequence-specific DNA binding	0.00752	2.09
	GO:0044212	transcription regulatory region DNA binding	0.00747	1.86
	GO:0001067	regulatory region nucleic acid binding	0.00745	1.86
	GO:1990837	sequence-specific double-stranded DNA binding	0.0107	1.82
	GO:0017154	semaphorin receptor activity	0.0137	24.3
	GO:0003690	double-stranded DNA binding	0.0137	1.77
	GO:0003682	chromatin binding	0.0135	1.74
	GO:0003713	transcription coactivator activity	0.0217	1.89
	GO:1901681	sulfur compound binding	0.021	2.11
	GO:0030023	extracellular matrix constituent conferring elasticity	0.0237	9.46
	GO:0015018	galactosylgalactosylxylosylprotein 3-beta-glucuronosyltransferase activity	0.0233	77.2
	GO:0005539	glycosaminoglycan binding	0.0228	2.47
	GO:0030021	extracellular matrix structural constituent conferring compression resistance	0.0231	7.9
	GO:0004175	endopeptidase activity	0.0255	4.53
	GO:0005198	structural molecule activity	0.0278	1.7
	GO:0008237	metallopeptidase activity	0.0275	5.29
	GO:0008201	heparin binding	0.0283	2.47
	GO:0001228	DNA-binding transcription activator activity, RNA polymerase II-specific	0.0319	2.48
	GO:0035374	chondroitin sulfate binding	0.0312	30.34
	GO:0005005	transmembrane-ephrin receptor activity	0.0311	15.87
	GO:0005021	vascular endothelial growth factor-activated receptor activity	0.0321	31.25
	GO:0005509	calcium ion binding	0.0333	11.31
	GO:0043169	cation binding	0.0362	1.33
	GO:0046872	metal ion binding	0.038	1.34
	GO:0004844	uracil DNA N-glycosylase activity	0.0385	16.83
	GO:0097506	deaminated base DNA N-glycosylase activity	0.0376	16.83
	GO:0005488	binding	0.0462	1.05
	GO:0046332	SMAD binding	0.0596	2.77
	GO:0005003	ephrin receptor activity	0.0632	12.99
	GO:0005102	signaling receptor binding	0.0627	1.51
	GO:0003712	transcription coregulator activity	0.0645	1.59
	GO:0097493	structural molecule activity conferring elasticity	0.0699	7.36
	GO:0044877	protein-containing complex binding	0.0756	2.89
	GO:0004713	protein tyrosine kinase activity	0.0747	4.88
